# Characterization and structure of the human lysine-2-oxoglutarate reductase domain, a novel therapeutic target for treatment of glutaric aciduria type 1

**DOI:** 10.1101/2022.05.20.492856

**Authors:** João Leandro, Susmita Khamrui, Chalada Suebsuwong, Peng-Jen Chen, Cody Secor, Tetyana Dodatko, Chunli Yu, Roberto Sanchez, Robert J. DeVita, Sander M. Houten, Michael B. Lazarus

## Abstract

In humans, a single enzyme 2-aminoadipic semialdehyde synthase (AASS) catalyzes the initial two critical reactions in the lysine degradation pathway. This enzyme evolved to be a bifunctional enzyme with both lysine 2-oxoglutarate reductase (LOR) and saccharopine dehydrogenase domains (SDH). Moreover, AASS is a unique drug target for metabolic genetic diseases such as glutaric aciduria type 1 that arise from deficiencies downstream in the lysine degradation pathway. While work has been done to elucidate the SDH domain structurally and to develop inhibitors, neither has been done for the LOR domain. Here, we purify and characterize LOR, show that AASS is rate-limiting upon high lysine exposure of mice, and present the crystal structure of the human LOR domain, which should enable future efforts to identify inhibitors of this novel drug target.
