## Supplemental Table 2 for "Characterization and structure of the human lysine-2-oxoglutarate reductase domain, a novel therapeutic target for treatment of glutaric aciduria type 1"

### Sheet: Virtual screening (S2A)
#	MolPort ID	Supplier	Catalogue number	Search Criteria	Match Type	SMILES
1.	MolPort-005-075-882	ChemBridge Corporation	41859008	CC(=O)c1cc(CN2CCCCC2C(=O)Nc2ccc(Oc3cccnc3)cc2)cs1	Exact	CC(=O)c1cc(CN2CCCCC2C(=O)Nc2ccc(Oc3cccnc3)cc2)cs1
2.	MolPort-008-365-277	ChemBridge Corporation	31658907	OC(=O)c1ccccc1CN1CCCCC1CCc1ccc(O)cc1	Exact	OC(=O)c1ccccc1CN1CCCCC1CCc1ccc(O)cc1
3.	MolPort-016-592-284	ChemBridge Corporation	11186634	OCCNC(=O)c1cc2CN(Cc3nc4ccccc4[nH]3)CCCn2n1	Exact	OCCNC(=O)c1cc2CN(Cc3nc4ccccc4[nH]3)CCCn2n1
4.	MolPort-016-595-425	ChemBridge Corporation	18500308	CN(C)CCN1CC(CC1=O)C(=O)N1CCCN(CC1)c1ccncc1C	Exact	CN(C)CCN1CC(CC1=O)C(=O)N1CCCN(CC1)c1ccncc1C
5.	MolPort-016-612-963	ChemBridge Corporation	59339769	CC(COc1ccccc1)NCCc1nc(C)cc(=O)[nH]1	Exact	CC(COc1ccccc1)NCCc1nc(C)cc(=O)[nH]1
6.	MolPort-019-805-357	ChemBridge Corporation	33458469	CC(Cc1cccc(F)c1)NCCc1nc2ccccc2c(=O)[nH]1	Exact	CC(Cc1cccc(F)c1)NCCc1nc2ccccc2c(=O)[nH]1
7.	MolPort-019-816-881	ChemBridge Corporation	71262950	C(CNC1CCNCC1)Cc1ccco1	Exact	C(CNC1CCNCC1)Cc1ccco1
8.	MolPort-020-217-563	ChemBridge Corporation	69840460	NCCCn1cc(nn1)C(=O)N1CCCC(C1)Nc1ccc(F)c(F)c1	Exact	NCCCn1cc(nn1)C(=O)N1CCCC(C1)Nc1ccc(F)c(F)c1
9.	MolPort-020-220-830	ChemBridge Corporation	75864124	CC(C)CCN1CCNC(=O)C1CC(=O)NCCc1nc(N)cc(O)n1	Exact	CC(C)CCN1CCNC(=O)C1CC(=O)NCCc1nc(N)cc(O)n1
10.	MolPort-020-227-035	ChemBridge Corporation	87281767	Cc1nc(O)cc(CNC(=O)c2cccc(CC3CCNCC3)c2)n1	Exact	Cc1nc(O)cc(CNC(=O)c2cccc(CC3CCNCC3)c2)n1
11.	MolPort-021-750-027	ChemBridge Corporation	21084844	OC1(CNCCc2ccccc2Cl)CCNC1	Exact	OC1(CNCCc2ccccc2Cl)CCNC1
12.	MolPort-021-751-862	ChemBridge Corporation	26526520	OC1(CNCCc2ccccc2OC(F)(F)F)CCCNC1	Exact	OC1(CNCCc2ccccc2OC(F)(F)F)CCCNC1
13.	MolPort-021-758-020	ChemBridge Corporation	44490345	OC1(CNCc2coc(n2)-c2ccccc2)CCNC1	Exact	OC1(CNCc2coc(n2)-c2ccccc2)CCNC1
14.	MolPort-021-767-204	ChemBridge Corporation	71484174	Cc1nc(CCNCC2(O)CCNC2)nc2CCCc12	Exact	Cc1nc(CCNCC2(O)CCNC2)nc2CCCc12
15.	MolPort-021-767-480	ChemBridge Corporation	72302377	OC1(CNCc2ccc3nonc3c2)CCNC1	Exact	OC1(CNCc2ccc3nonc3c2)CCNC1	not available
16.	MolPort-021-768-152	ChemBridge Corporation	74266332	OC1(CNCCc2ccc3OCOc3c2)CCCNC1	Exact	OC1(CNCCc2ccc3OCOc3c2)CCCNC1
17.	MolPort-021-768-866	ChemBridge Corporation	76294379	OC1(CNCCOc2cccc3cccnc23)CCCNC1	Exact	OC1(CNCCOc2cccc3cccnc23)CCCNC1
18.	MolPort-021-774-787	ChemBridge Corporation	93582449	COc1cccc(c1)-c1cc(CNCC2(O)CCCNC2)on1	Exact	COc1cccc(c1)-c1cc(CNCC2(O)CCCNC2)on1
19.	MolPort-023-258-383	ChemBridge Corporation	46720273	OC1(CNCCCn2ncc3ccccc23)CCNC1	Exact	OC1(CNCCCn2ncc3ccccc23)CCNC1
20.	MolPort-023-259-408	ChemBridge Corporation	50245485	OC1(CNCCc2nc3CCCc3s2)CNCCOC1	Exact	OC1(CNCCc2nc3CCCc3s2)CNCCOC1
21.	MolPort-023-261-443	ChemBridge Corporation	57100820	OC1(CNCCc2cccc(c2)C(F)(F)F)CCCNC1	Exact	OC1(CNCCc2cccc(c2)C(F)(F)F)CCCNC1
22.	MolPort-023-264-095	ChemBridge Corporation	66170955	OC1(CNCCNC(=O)c2ccccc2Cl)CCNC1	Exact	OC1(CNCCNC(=O)c2ccccc2Cl)CCNC1
23.	MolPort-023-266-141	ChemBridge Corporation	73115498	OC1(CNCCOc2ccccc2)CCNC1	Exact	OC1(CNCCOc2ccccc2)CCNC1
24.	MolPort-023-266-803	ChemBridge Corporation	75312274	OC1(CNCc2ccc3OCOc3c2)CNCCOC1	Exact	OC1(CNCc2ccc3OCOc3c2)CNCCOC1
25.	MolPort-023-266-882	ChemBridge Corporation	75546540	Cc1cc(nc(CNCC2(O)CNCCOC2)n1)C(F)(F)F	Exact	Cc1cc(nc(CNCC2(O)CNCCOC2)n1)C(F)(F)F
26.	MolPort-023-269-807	ChemBridge Corporation	85739438	OC1(CNCCNC(=O)c2ccccc2Cl)CNCCOC1	Exact	OC1(CNCCNC(=O)c2ccccc2Cl)CNCCOC1
27.	MolPort-027-820-767	ChemBridge Corporation	54498856	Cc1ccccc1[C@@H]1CN(Cc2ccc(CCN)cc2)C[C@H]1C(O)=O |r|	Exact	Cc1ccccc1[C@@H]1CN(Cc2ccc(CCN)cc2)C[C@H]1C(O)=O |r|
28.	MolPort-027-826-215	ChemBridge Corporation	72631148	CN(CCO)C[C@@H]1CN(Cc2ccccc2-c2ccccc2)C[C@@H]1CO |r|	Exact	CN(CCO)C[C@@H]1CN(Cc2ccccc2-c2ccccc2)C[C@@H]1CO |r|
29.	MolPort-027-826-444	ChemBridge Corporation	73415941	COc1ccccc1[C@@H]1CN(Cc2cccc(CCN)c2)C[C@H]1C(O)=O |r|	Exact	COc1ccccc1[C@@H]1CN(Cc2cccc(CCN)c2)C[C@H]1C(O)=O |r|
30.	MolPort-027-829-948	ChemBridge Corporation	85131046	NCCc1ccc(CN2C[C@H]([C@@H](C2)c2cccc(F)c2)C(O)=O)cc1 |r|	Exact	NCCc1ccc(CN2C[C@H]([C@@H](C2)c2cccc(F)c2)C(O)=O)cc1 |r|
31.	MolPort-027-832-910	ChemBridge Corporation	95011973	CCN(C)C[C@@H]1CN(Cc2cccc(c2)C#N)C[C@@H]1CO |r|	Exact	CCN(C)C[C@@H]1CN(Cc2cccc(c2)C#N)C[C@@H]1CO |r|
32.	MolPort-027-877-387	ChemBridge Corporation	66426145	OCC1(CC2CC2)CCCN(Cc2ccc(CC(O)=O)cc2)C1	Exact	OCC1(CC2CC2)CCCN(Cc2ccc(CC(O)=O)cc2)C1
33.	MolPort-028-735-529	ChemBridge Corporation	66449415	CCN1CCCC1CNC(=O)CCC1CCN(CC1)C(=O)c1cc(C)[nH]c(=O)c1	Exact	CCN1CCCC1CNC(=O)CCC1CCN(CC1)C(=O)c1cc(C)[nH]c(=O)c1
34.	MolPort-028-741-130	ChemBridge Corporation	88045595	OCCN1CCCC(C1)c1nc2c(CCCNC2=O)[nH]1	Exact	OCCN1CCCC(C1)c1nc2c(CCCNC2=O)[nH]1
35.	MolPort-030-054-991	ChemBridge Corporation	59037037	OC1CN(Cc2cccc(c2)C(O)=O)CCN(C1)c1ccncc1	Exact	OC1CN(Cc2cccc(c2)C(O)=O)CCN(C1)c1ccncc1
36.	MolPort-035-378-496	ChemBridge Corporation	62774500	CCN1CCC(CN(C)Cc2cccc3cc[nH]c23)C1	Exact	CCN1CCC(CN(C)Cc2cccc3cc[nH]c23)C1
37.	MolPort-035-759-484	ChemBridge Corporation	12526495	Cc1cc(=O)[nH]c(NCCNC(=O)C(O)c2ccc(Cl)cc2)n1	Exact	Cc1cc(=O)[nH]c(NCCNC(=O)C(O)c2ccc(Cl)cc2)n1
38.	MolPort-038-404-018	ChemBridge Corporation	43361009	OC(=O)c1cccc(CN2CCCC2c2nc3ccc(Cl)cc3[nH]2)n1	Exact	OC(=O)c1cccc(CN2CCCC2c2nc3ccc(Cl)cc3[nH]2)n1
39.	MolPort-038-410-692	ChemBridge Corporation	59201133	Cc1cc(=O)[nH]c(CCNC(=O)[C@@H](N)Cc2c[nH]c3ccccc23)n1	Exact	Cc1cc(=O)[nH]c(CCNC(=O)[C@@H](N)Cc2c[nH]c3ccccc23)n1
40.	MolPort-038-425-106	ChemBridge Corporation	92749005	CN(C)[C@@H](Cc1ccccc1)C(=O)NCCc1nc(N)cc(O)n1	Exact	CN(C)[C@@H](Cc1ccccc1)C(=O)NCCc1nc(N)cc(O)n1
41.	MolPort-038-427-610	ChemBridge Corporation	98612189	Cc1cc(=O)[nH]c(CNc2cc(nc(n2)N2CCCC2)[C@@H]2C[C@H](N)C2)n1 |r,wU:20.21,22.24,(13.18,-8.19,	Exact	Cc1cc(=O)[nH]c(CNc2cc(nc(n2)N2CCCC2)[C@@H]2C[C@H](N)C2)n1 |r,wU:20.21,22.24,(13.18,-8.19,;11.84,-7.41,;11.83,-5.86,;10.51,-5.11,;10.56,-3.56,;9.19,-5.88,;9.19,-7.41,;7.89,-8.16,;7.89,-9.67,;6.56,-10.44,;5.21,-9.69,;3.9,-10.48,;3.91,-12.01,;5.24,-12.77,;6.58,-11.99,;5.25,-14.3,;6.51,-15.18,;6.05,-16.66,;4.52,-16.67,;4.04,-15.2,;2.56,-9.72,;2.14,-8.25,;.64,-8.64,;-.71,-7.91,;1.05,-10.14,;10.51,-8.1…
42.	MolPort-039-043-516	ChemBridge Corporation	66098136	C=CCNC(=O)CCN1CCCC(Cc2nc3ccccc3[nH]2)C1	Exact	C=CCNC(=O)CCN1CCCC(Cc2nc3ccccc3[nH]2)C1
43.	MolPort-039-120-224	ChemBridge Corporation	80949803	CN(Cc1nc2cc(Cl)ccc2[nH]1)C(=O)[C@@H](N)CCCCN	Exact	CN(Cc1nc2cc(Cl)ccc2[nH]1)C(=O)[C@@H](N)CCCCN
44.	MolPort-039-214-958	ChemBridge Corporation	12273901	COCCN1CC(CN2CC(C2)c2nc3ccccc3[nH]2)CC1=O	Exact	COCCN1CC(CN2CC(C2)c2nc3ccccc3[nH]2)CC1=O
45.	MolPort-039-225-793	ChemBridge Corporation	85588341	Oc1cccc(CN2CCCC(C2)NC(=O)Nc2ccc(cc2F)C#N)c1	Exact	Oc1cccc(CN2CCCC(C2)NC(=O)Nc2ccc(cc2F)C#N)c1
46.	MolPort-039-226-730	ChemBridge Corporation	92105364	CCC1N(CCNC1=O)C(=O)c1cccc(OC)c1OCCCN	Exact	CCC1N(CCNC1=O)C(=O)c1cccc(OC)c1OCCCN
47.	MolPort-042-556-801	ChemBridge Corporation	10597208	COc1cc(ccc1OCCN)C(=O)N1C[C@@H]2CCC[C@H](C1)C(=O)N2 |r|	Exact	COc1cc(ccc1OCCN)C(=O)N1C[C@@H]2CCC[C@H](C1)C(=O)N2 |r|
48.	MolPort-042-634-025	ChemBridge Corporation	53738531	OC(CNC(=O)c1nc2ccccc2[nH]1)CN1CCCCCC1	Exact	OC(CNC(=O)c1nc2ccccc2[nH]1)CN1CCCCCC1
49.	MolPort-044-678-920	ChemBridge Corporation	17979073	CC(CC(F)(F)F)NCc1nc(n[nH]1)-c1ccncc1	Exact	CC(CC(F)(F)F)NCc1nc(n[nH]1)-c1ccncc1
50.	MolPort-044-681-695	ChemBridge Corporation	23150791	CC(C)C(NC(=O)CCC1=NNC(=O)CC1)c1nccn1C |t:9|	Exact	CC(C)C(NC(=O)CCC1=NNC(=O)CC1)c1nccn1C |t:9|
51.	MolPort-044-682-680	ChemBridge Corporation	25060421	CCOC(=O)N1CCC(C1)NCCc1nc(N)cc(O)n1	Exact	CCOC(=O)N1CCC(C1)NCCc1nc(N)cc(O)n1
52.	MolPort-044-684-286	ChemBridge Corporation	28315387	CC(Cn1nc(C)cc1C)NCCc1nc(N)cc(O)n1	Exact	CC(Cn1nc(C)cc1C)NCCc1nc(N)cc(O)n1
53.	MolPort-044-694-030	ChemBridge Corporation	47392366	OC1CCCN(CCCNC(=O)c2cccc3C(=O)CCc23)C1	Exact	OC1CCCN(CCCNC(=O)c2cccc3C(=O)CCc23)C1
54.	MolPort-044-695-946	ChemBridge Corporation	51019003	CN(C)CC1CCN(Cc2[nH]c3ccccc3c2Cl)C1	Exact	CN(C)CC1CCN(Cc2[nH]c3ccccc3c2Cl)C1
55.	MolPort-044-701-259	ChemBridge Corporation	61341026	Nc1cc(O)nc(CCNC2CCCOC2)n1	Exact	Nc1cc(O)nc(CCNC2CCCOC2)n1
56.	MolPort-044-705-129	ChemBridge Corporation	68758522	Nc1nc(NCCN2CCCC(CO)C2)ncc1C#N	Exact	Nc1nc(NCCN2CCCC(CO)C2)ncc1C#N
57.	MolPort-044-709-401	ChemBridge Corporation	76977000	CCS(=O)(=O)NCC(C)NCCc1nc(N)cc(O)n1	Exact	CCS(=O)(=O)NCC(C)NCCc1nc(N)cc(O)n1
58.	MolPort-044-709-653	ChemBridge Corporation	77458270	CC1(C)CCCC(C1)NCCc1nc(N)cc(O)n1	Exact	CC1(C)CCCC(C1)NCCc1nc(N)cc(O)n1
59.	MolPort-045-930-037	ChemBridge Corporation	61095580	NC(=O)C1CCCN(CCCNCc2c[nH]c(c2)C#N)C1	Exact	NC(=O)C1CCCN(CCCNCc2c[nH]c(c2)C#N)C1
60.	MolPort-045-930-353	ChemBridge Corporation	57551476	CC(C)N1CCC(CNCc2ccc3[nH]c(=O)[nH]c3c2)CC1	Exact	CC(C)N1CCC(CNCc2ccc3[nH]c(=O)[nH]c3c2)CC1
61.	MolPort-045-941-075	ChemBridge Corporation	12020007	O=c1[nH]nc(CNCc2cc(CN3CCCCC3)cs2)[nH]1	Exact	O=c1[nH]nc(CNCc2cc(CN3CCCCC3)cs2)[nH]1
62.	MolPort-045-954-189	ChemBridge Corporation	27530503	C(NC1CCOC1)c1nc(n[nH]1)-c1ccncc1	Exact	C(NC1CCOC1)c1nc(n[nH]1)-c1ccncc1
63.	MolPort-045-961-092	ChemBridge Corporation	97989783	CC(=O)c1ccc(NCCN2CCCC(CO)C2)nc1	Exact	CC(=O)c1ccc(NCCN2CCCC(CO)C2)nc1
64.	MolPort-045-964-803	ChemBridge Corporation	77924780	COCCN1CCCC(CNCc2cnccc2Cl)C1	Exact	COCCN1CCCC(CNCc2cnccc2Cl)C1
65.	MolPort-045-966-607	ChemBridge Corporation	93370077	O=c1[nH]nc(CNCc2ccc(CN3CCCCC3)s2)[nH]1	Exact	O=c1[nH]nc(CNCc2ccc(CN3CCCCC3)s2)[nH]1
66.	MolPort-046-181-495	ChemBridge Corporation	17378140	CCc1nccn1CC(C)NCCc1nc2ccccc2[nH]1	Exact	CCc1nccn1CC(C)NCCc1nc2ccccc2[nH]1
67.	MolPort-046-182-335	ChemBridge Corporation	21035043	Cc1c(F)cccc1NC(=O)CN1[C@H]2CC[C@@H]1[C@@H]1CNC[C@H]21 |r	Exact	Cc1c(F)cccc1NC(=O)CN1[C@H]2CC[C@@H]1[C@@H]1CNC[C@H]21 |r,TLB:11:12:17.21:14.15|
68.	MolPort-046-186-155	ChemBridge Corporation	72382159	OC(=O)c1cccc(CNCC2CCCN(CCc3ccccc3)C2)n1	Exact	OC(=O)c1cccc(CNCC2CCCN(CCc3ccccc3)C2)n1
69.	MolPort-046-523-240	ChemBridge Corporation	16517112	CN(Cc1cc2cc(F)ccc2[nH]1)Cc1nc(co1)C(O)=O	Exact	CN(Cc1cc2cc(F)ccc2[nH]1)Cc1nc(co1)C(O)=O
70.	MolPort-009-059-712	ENAMINE Ltd.	Z432800354	NC(=O)C1CCN(CCCNCc2ccccc2C(F)(F)F)CC1	Exact	NC(=O)C1CCN(CCCNCc2ccccc2C(F)(F)F)CC1
71.	MolPort-009-059-988	ENAMINE Ltd.	Z992920348	Cl.CC1CC(C)CN(Cc2ccccc2CNCc2cccc(c2)C#N)C1	Exact	Cl.CC1CC(C)CN(Cc2ccccc2CNCc2cccc(c2)C#N)C1
72.	MolPort-009-308-520	ENAMINE Ltd.	Z808596526	Cl.OC(CNCc1cccc(Cl)c1Cl)CN1CCc2ccccc2C1	Exact	Cl.OC(CNCc1cccc(Cl)c1Cl)CN1CCc2ccccc2C1
73.	MolPort-009-359-663	ENAMINE Ltd.	Z1021081794	CC1CC(=O)Nc2ccccc2N1C(=O)CNc1ccccc1CN1CCC(CO)CC1	Exact	CC1CC(=O)Nc2ccccc2N1C(=O)CNc1ccccc1CN1CCC(CO)CC1
74.	MolPort-009-523-504	ENAMINE Ltd.	Z141230950	O=C(NC1CCN(Cc2ccccc2)C1)c1ccc(=O)[nH]n1	Exact	O=C(NC1CCN(Cc2ccccc2)C1)c1ccc(=O)[nH]n1
75.	MolPort-011-129-514	ENAMINE Ltd.	Z1270462567	CCC(C)(N)c1nc(cc(=O)[nH]1)C(F)(F)F	Exact	CCC(C)(N)c1nc(cc(=O)[nH]1)C(F)(F)F
76.	MolPort-013-772-709	ENAMINE Ltd.	Z2446992920	COc1ccccc1NC(=O)CN1CCC(CN)C1	Exact	COc1ccccc1NC(=O)CN1CCC(CN)C1
77.	MolPort-016-634-741	ENAMINE Ltd.	Z927754302	Oc1ccccc1NC(=O)C1CC2CCCCC2N1	Exact	Oc1ccccc1NC(=O)C1CC2CCCCC2N1
78.	MolPort-019-670-319	ENAMINE Ltd.	Z1147499448	Cl.OC(CNC1CCCC1)COc1ccc2NC(=O)CCc2c1	Exact	Cl.OC(CNC1CCCC1)COc1ccc2NC(=O)CCc2c1
79.	MolPort-019-677-472	ENAMINE Ltd.	Z990547470	NC(=O)c1ccc(CN2CCC(CNc3ccc(cn3)C#N)C2)cc1	Exact	NC(=O)c1ccc(CN2CCC(CNc3ccc(cn3)C#N)C2)cc1
80.	MolPort-020-027-725	ENAMINE Ltd.	Z1139357418	OCCN1CCC(CNCCOc2cccc(c2)C#N)CC1	Exact	OCCN1CCC(CNCCOc2cccc(c2)C#N)CC1
81.	MolPort-020-033-292	ENAMINE Ltd.	Z1139559065	OCCN1CCC(CNCc2ccc(Cl)o2)CC1	Exact	OCCN1CCC(CNCc2ccc(Cl)o2)CC1
82.	MolPort-020-084-741	ENAMINE Ltd.	Z1139359012	CC(O)CN1CCC(CNCc2cccc(c2)C(N)=O)CC1	Exact	CC(O)CN1CCC(CNCc2cccc(c2)C(N)=O)CC1
83.	MolPort-020-085-607	ENAMINE Ltd.	Z1139550363	CN1CCOC(CNCC(O)c2ccc3OCOc3c2)C1	Exact	CN1CCOC(CNCC(O)c2ccc3OCOc3c2)C1
84.	MolPort-020-111-158	ENAMINE Ltd.	Z364384634	Oc1ccc(cn1)C(=O)NCCCN1CCc2ccccc2C1	Exact	Oc1ccc(cn1)C(=O)NCCCN1CCc2ccccc2C1
85.	MolPort-020-116-872	ENAMINE Ltd.	Z1123824492	Cl.OC(CNCc1cccc(c1)C#N)COc1ccc(F)cc1	Exact	Cl.OC(CNCc1cccc(c1)C#N)COc1ccc(F)cc1
86.	MolPort-020-158-037	ENAMINE Ltd.	Z1120841306	O=c1[nH]c(CCN2CCC(CN3CCCC3)CC2)nc2ccccc12	Exact	O=c1[nH]c(CCN2CCC(CN3CCCC3)CC2)nc2ccccc12
87.	MolPort-020-163-891	ENAMINE Ltd.	Z1136432175	Cn1ccnc1C1C(CC(=O)N1CCc1ccccc1F)C(O)=O	Exact	Cn1ccnc1C1C(CC(=O)N1CCc1ccccc1F)C(O)=O
88.	MolPort-023-145-916	ENAMINE Ltd.	Z1139363895	CC(O)CN1CCC(CN(C)CC(O)c2ccc(F)c(F)c2)CC1	Exact	CC(O)CN1CCC(CN(C)CC(O)c2ccc(F)c(F)c2)CC1
89.	MolPort-023-147-418	ENAMINE Ltd.	Z1139749026	CN1CCOC(CNCc2ccc(cc2F)C#N)C1	Exact	CN1CCOC(CNCc2ccc(cc2F)C#N)C1
90.	MolPort-023-187-308	ENAMINE Ltd.	Z1365454083	FC(F)(F)c1ccccc1CNCCCNc1ccncc1	Exact	FC(F)(F)c1ccccc1CNCCCNc1ccncc1
91.	MolPort-023-244-023	ENAMINE Ltd.	Z1403379013	CC(N1CC(C1)c1nc2ccccc2[nH]1)C(=O)NC(N)=O	Exact	CC(N1CC(C1)c1nc2ccccc2[nH]1)C(=O)NC(N)=O
92.	MolPort-027-678-723	ENAMINE Ltd.	Z1357432560	CC(C)(C)NC(=O)CN1CCC(CNCc2cccc(c2)C#N)CC1	Exact	CC(C)(C)NC(=O)CN1CCC(CNCc2cccc(c2)C#N)CC1
93.	MolPort-027-935-231	ENAMINE Ltd.	Z1590990950	CN(C)CCNC(=O)Nc1cccc(CS(=O)Cc2ccccc2)c1	Exact	CN(C)CCNC(=O)Nc1cccc(CS(=O)Cc2ccccc2)c1
94.	MolPort-027-940-546	ENAMINE Ltd.	Z435380022	NC(=O)C(NC(=O)NCCc1cn2ccccc2n1)c1ccccc1	Exact	NC(=O)C(NC(=O)NCCc1cn2ccccc2n1)c1ccccc1
95.	MolPort-028-784-583	ENAMINE Ltd.	Z1568251005	OCc1ccc(CN2CCCN(CC2)c2nc3ccccc3[nH]2)o1	Exact	OCc1ccc(CN2CCCN(CC2)c2nc3ccccc3[nH]2)o1
96.	MolPort-028-902-009	ENAMINE Ltd.	Z1514113765	C(COc1ccc2OCOc2c1)NC1CCN2CCCC2C1	Exact	C(COc1ccc2OCOc2c1)NC1CCN2CCCC2C1
97.	MolPort-028-902-013	ENAMINE Ltd.	Z1514118849	CC(CCC1CCCO1)NC1CCN2CCCC2C1	Exact	CC(CCC1CCCO1)NC1CCN2CCCC2C1
98.	MolPort-030-027-815	ENAMINE Ltd.	Z1725346775	CCN(C)Cc1cccc(CNc2nc(=O)c3cn[nH]c3[nH]2)c1	Exact	CCN(C)Cc1cccc(CNc2nc(=O)c3cn[nH]c3[nH]2)c1
99.	MolPort-030-207-313	ENAMINE Ltd.	Z2368498268	NC(CNc1nc2ccccc2[nH]1)C1CC1	Exact	NC(CNc1nc2ccccc2[nH]1)C1CC1
100.	MolPort-033-463-472	ENAMINE Ltd.	Z1135206383	CN1CCC(CCNCc2cccc(c2)C(N)=O)CC1	Exact	CN1CCC(CCNCc2cccc(c2)C(N)=O)CC1
101.	MolPort-033-527-787	ENAMINE Ltd.	Z2377247204	CC(CC1COCCN1)NCC(O)c1ccccc1	Exact	CC(CC1COCCN1)NCC(O)c1ccccc1
102.	MolPort-039-158-030	ENAMINE Ltd.	Z1757902705	Cn1ccnc(N2CCCC(C2)NCc2cccc3OCOc23)c1=O	Exact	Cn1ccnc(N2CCCC(C2)NCc2cccc3OCOc23)c1=O
103.	MolPort-039-229-103	ENAMINE Ltd.	Z1938387168	OCC1CCN(Cc2ccccc2)CC1NC(=O)c1cccc(=O)[nH]1	Exact	OCC1CCN(Cc2ccccc2)CC1NC(=O)c1cccc(=O)[nH]1
104.	MolPort-039-241-772	ENAMINE Ltd.	Z2309759165	Cl.NCc1nnc([nH]1)-c1ccncc1	Exact	Cl.NCc1nnc([nH]1)-c1ccncc1
105.	MolPort-039-245-345	ENAMINE Ltd.	Z1457712064	Cl.NCC1CCCN1C(=O)c1ccc2NC(=O)CCc2c1	Exact	Cl.NCC1CCCN1C(=O)c1ccc2NC(=O)CCc2c1
106.	MolPort-039-246-153	ENAMINE Ltd.	Z1440827633	OC1CCCCC1NC1CCN(CCc2ccccc2)CC1	Exact	OC1CCCCC1NC1CCN(CCc2ccccc2)CC1
107.	MolPort-039-292-395	ENAMINE Ltd.	Z1301114954	CCN(C)CC1CCN(CC2CCC(=O)N2)C1	Exact	CCN(C)CC1CCN(CC2CCC(=O)N2)C1
108.	MolPort-041-161-323	ENAMINE Ltd.	Z2377309547	NC1CC(NCCc2cccc3cccnc23)c2ccccc12	Exact	NC1CC(NCCc2cccc3cccnc23)c2ccccc12
109.	MolPort-041-556-754	ENAMINE Ltd.	Z1156003403	Cc1ccc(O)c(CNCc2cccc(CN3CCCC(C3)C(N)=O)c2)n1	Exact	Cc1ccc(O)c(CNCc2cccc(CN3CCCC(C3)C(N)=O)c2)n1
110.	MolPort-044-465-517	ENAMINE Ltd.	Z1759937178	CN(C)Cc1cc(OC2CCN(CCOc3cccc(c3)C#N)C2)ccn1	Exact	CN(C)Cc1cc(OC2CCN(CCOc3cccc(c3)C#N)C2)ccn1
111.	MolPort-044-474-873	ENAMINE Ltd.	Z2396480237	Clc1cc(cnc1NCc1cc(OC2CCNC2)ccn1)C#N	Exact	Clc1cc(cnc1NCc1cc(OC2CCNC2)ccn1)C#N
112.	MolPort-044-498-417	ENAMINE Ltd.	Z1491225308	Cl.N[C@@H]1CCN(C1)S(=O)(=O)c1ccc2NC(=O)CCCc2c1	Exact	Cl.N[C@@H]1CCN(C1)S(=O)(=O)c1ccc2NC(=O)CCCc2c1
113.	MolPort-044-599-120	ENAMINE Ltd.	Z2768395680	NCC(CN)NCc1cc(Cl)cc2CCOc12	Exact	NCC(CN)NCc1cc(Cl)cc2CCOc12
114.	MolPort-044-602-112	ENAMINE Ltd.	Z2754391470	NC[C@@H]1CN(CC(O)Cn2cccn2)C[C@H]1c1ccccc1	Exact	NC[C@@H]1CN(CC(O)Cn2cccn2)C[C@H]1c1ccccc1
115.	MolPort-044-605-320	ENAMINE Ltd.	Z2740582895	CCCNC(=O)c1cccc(CNC(C)CC2CCCC(=O)N2)c1	Exact	CCCNC(=O)c1cccc(CNC(C)CC2CCCC(=O)N2)c1
116.	MolPort-044-752-264	ENAMINE Ltd.	Z2832190950	COc1cccc(CCCNC2CC(N)C22CCC2)c1	Exact	COc1cccc(CCCNC2CC(N)C22CCC2)c1
117.	MolPort-045-202-018	ENAMINE Ltd.	Z2437244474	CC(C)[C@H](N)C(=O)NCc1cccc(CN2CCCC(C2)C(N)=O)c1	Exact	CC(C)[C@H](N)C(=O)NCc1cccc(CN2CCCC(C2)C(N)=O)c1
118.	MolPort-045-988-848	ENAMINE Ltd.	Z2936915283	CC(O)(CC(O)CN1C[C@@H](CN)[C@@H](C1)c1ccccc1)C1CC1	Exact	CC(O)(CC(O)CN1C[C@@H](CN)[C@@H](C1)c1ccccc1)C1CC1
119.	MolPort-046-075-601	ENAMINE Ltd.	Z1218290065	OC(=O)CCN1CCc2c(C1)cccc2NC(=O)Nc1ccccc1	Exact	OC(=O)CCN1CCc2c(C1)cccc2NC(=O)Nc1ccccc1
120.	MolPort-046-083-693	ENAMINE Ltd.	Z1452271393	CN(C)CCOc1ccccc1CNC(=O)N1CC(=O)NC2CCCCC12	Exact	CN(C)CCOc1ccccc1CNC(=O)N1CC(=O)NC2CCCCC12
121.	MolPort-046-119-233	ENAMINE Ltd.	Z2784183074	CC(C)n1c2cc(ccc2[nH]c1=O)C(=O)NC[C@@H]1C[C@H](N)C1 |wU:17.18,19.21,(-4.7,.75,	Exact	CC(C)n1c2cc(ccc2[nH]c1=O)C(=O)NC[C@@H]1C[C@H](N)C1 |wU:17.18,19.21,(-4.7,.75,;-3.2,1.07,;-2.17,-.07,;-2.72,2.54,;-1.26,3.01,;.08,2.24,;1.41,3.01,;1.41,4.55,;.08,5.32,;-1.26,4.55,;-2.72,5.03,;-3.63,3.78,;-5.17,3.78,;2.74,2.24,;4.08,3.01,;2.74,.7,;4.08,-.07,;4.08,-1.61,;2.99,-2.7,;4.08,-3.78,;4.08,-5.32,;5.17,-2.7,)|
122.	MolPort-046-122-816	ENAMINE Ltd.	Z2900816459	COc1ccccc1OCCN1CCC(O)(CCN)CC1	Exact	COc1ccccc1OCCN1CCC(O)(CCN)CC1
123.	MolPort-046-124-037	ENAMINE Ltd.	Z2936915201	NC1CCC2CN(CC(O)COCc3ccccc3)CC12	Exact	NC1CCC2CN(CC(O)COCc3ccccc3)CC12
124.	MolPort-046-126-688	ENAMINE Ltd.	Z2955922200	CN1C[C@@H]2CN(Cc3nc(C)cc(O)n3)C[C@]2(C)C1 |r|	Exact	CN1C[C@@H]2CN(Cc3nc(C)cc(O)n3)C[C@]2(C)C1 |r|
125.	MolPort-046-139-187	ENAMINE Ltd.	Z3063577481	CC(C)c1ccc(cc1)C(C)NCC1(O)CCC(CC1)C(O)=O	Exact	CC(C)c1ccc(cc1)C(C)NCC1(O)CCC(CC1)C(O)=O
126.	MolPort-046-455-605	ENAMINE Ltd.	Z2275638640	C[C@@H](NCc1nc(C)cc(O)n1)c1ccc(F)cc1Cl	Exact	C[C@@H](NCc1nc(C)cc(O)n1)c1ccc(F)cc1Cl
127.	MolPort-046-505-739	ENAMINE Ltd.	Z2725703895	CCCCN1CCC(CC1)NC(=O)c1cccc(c1)B(O)O	Exact	CCCCN1CCC(CC1)NC(=O)c1cccc(c1)B(O)O

### Sheet: SAR by catalog (S2B)
#	old # in Figure	# (MolPort)	MolPort ID	Supplier	Catalogue number	Search Criteria	Match Type	SMILES	Class	# in Figure	Inhibition (%)
128	1	25.	MolPort-039-306-120	ENAMINE Ltd.	Z2242917519	NCC1CCCN1C(=O)C1=CC=C(CN2CCCC2=O)C=C1	Exact	NCC1CCCN1C(=O)c1ccc(CN2CCCC2=O)cc1	SAR	1	<5
129	2	32.	MolPort-046-075-808	ENAMINE Ltd.	Z1225212067	CN(C)C1=CC=CC(=C1)C1CCCN1C(=O)C1=CC=C2NC(=O)CCC2=C1	Exact	CN(C)c1cccc(c1)C1CCCN1C(=O)c1ccc2NC(=O)CCc2c1	SAR	2	<5
130	3	28.	MolPort-042-596-832	ENAMINE Ltd.	Z2440460892	CC1=CC=C(OCC2=CC=CC(=C2)C(=O)N2CCC[C@H]2C[NH3+])C=[NH+]1	Racemate	Cc1ccc(OCc2cccc(c2)C(=O)N2CCCC2CN)cn1	Potency	3	<5
131	4	24.	MolPort-039-306-119	ENAMINE Ltd.	Z2242917517	NCC1CCCN1C(=O)C1=CC=C2NN=CC2=C1	Exact	NCC1CCCN1C(=O)c1ccc2[nH]ncc2c1	SAR	4	<5
132	5	12.	MolPort-019-660-605	ENAMINE Ltd.	Z532989488	CC[N@@H+]1CC[C@H](CNC(=O)N[C@H](C)C2=CC=C3NC(=O)CCC3=C2)C1	Racemate	CCN1CCC(CNC(=O)NC(C)c2ccc3NC(=O)CCc3c2)C1	Potency	5	<5
133	6	19.	MolPort-038-992-152	ENAMINE Ltd.	Z1987982943	OC1CCCCC1C1CCCN1C(=O)C1=CC=C2NC(=O)CCC2=C1	Exact	OC1CCCCC1C1CCCN1C(=O)c1ccc2NC(=O)CCc2c1	SAR	6	<5
134	7	4.	MolPort-005-542-837	ENAMINE Ltd.	Z228591548	O=C1CCC2=CC(=CC=C2N1)C1=CSC(NC2CC2)=[NH+]1	Exact	Cl.O=C1CCc2cc(ccc2N1)-c1csc(NC2CC2)n1	Potency	7	<5
135	8	10.	MolPort-009-343-968	ENAMINE Ltd.	Z742252794	C[C@@H]([NH2+][C@H](C(=O)NC1CC1)C1=CC=CC=C1)C1=CC=C2NC(=O)CCC2=C1	Racemate	CC(NC(C(=O)NC1CC1)c1ccccc1)c1ccc2NC(=O)CCc2c1	Potency	8	<5
136	9	34.	MolPort-046-530-899	ENAMINE Ltd.	Z2441611776	CC1CN(CC1N)C(=O)C1=CC=C2NC(=O)CCC2=C1	Exact	CC1CN(CC1N)C(=O)c1ccc2NC(=O)CCc2c1	SAR/Potency	9	15
137	10	20.	MolPort-039-165-858	ENAMINE Ltd.	Z2054893546	O=C(N1CCCC1CN1C=CN=N1)C1=CC=C2NC(=O)CCC2=C1	Isomer	O=C(N1CCC[C@H]1Cn1ccnn1)c1ccc2NC(=O)CCc2c1	SAR	10	5
138	11	27.	MolPort-042-596-821	ENAMINE Ltd.	Z2242917783	NC(=O)C1=CC=CC=C1OCC1=CC(=CC=C1)C(=O)N1CCC[C@H]1C[NH3+]	Racemate	NCC1CCCN1C(=O)c1cccc(COc2ccccc2C(N)=O)c1	Potency	11	<5
139	12	14.	MolPort-028-820-116	ENAMINE Ltd.	Z164728022	O=C(N1CCCC1)C1=CC=C2NC(=O)CCC2=C1	Exact	O=C(N1CCCC1)c1ccc2NC(=O)CCc2c1	SAR	12	<5
140	13	33.	MolPort-046-094-118	ENAMINE Ltd.	Z1756749238	CCN1C=C[NH+]=C1[C@H]1OCCC[C@@H]1NC(=O)C1=CC=C2NC(=O)CCC2=C1	Exact	CCn1ccnc1[C@H]1OCCC[C@@H]1NC(=O)c1ccc2NC(=O)CCc2c1	Potency	13	5
141	14	35.	MolPort-004-554-225	UkrOrgSynthesis Ltd. Stock	PB228056166	O=C1CCC2=CC(=CC=C2N1)C1=CSC(NCCC2=CC=CS2)=[NH+]1	Exact	O=C1CCc2cc(ccc2N1)-c1csc(NCCc2cccs2)n1	Potency	14	48
142	15	6.	MolPort-005-672-415	ENAMINE Ltd.	Z64779300	COCCNC1=[NH+]C(=CS1)C1=CC=C2NC(=O)CCC2=C1	Exact	COCCNc1nc(cs1)-c1ccc2NC(=O)CCc2c1	Potency	15	<5
143	16	7.	MolPort-007-086-355	ENAMINE Ltd.	Z168504924	O=C(N1CCCC1C1=NN=C2C=CC=CN12)C1=CC=C2NC(=O)CCC2=C1	Exact	O=C(N1CCCC1c1nnc2ccccn12)c1ccc2NC(=O)CCc2c1	SAR	16	<5
144	17	21.	MolPort-039-172-084	ENAMINE Ltd.	Z2060545518	NC(=O)C1CC(F)CN1C(=O)C1=CC=C2NC(=O)CCC2=C1	Isomer	NC(=O)[C@@H]1C[C@@H](F)CN1C(=O)c1ccc2NC(=O)CCc2c1	SAR	17	<5
145	18	22.	MolPort-039-245-683	ENAMINE Ltd.	Z1457821936	CNCC1CCCN1C(=O)C1=CC=C2NC(=O)CCC2=C1	Exact	Cl.CNCC1CCCN1C(=O)c1ccc2NC(=O)CCc2c1	SAR	18	28
146	19	8.	MolPort-009-073-799	ENAMINE Ltd.	Z599745336	C[N@@H+]1CCCN(CC1)C1=CC=C(CNC(=O)C2=CC=C3NC(=O)CCC3=C2)C=[NH+]1	Exact	CN1CCCN(CC1)c1ccc(CNC(=O)c2ccc3NC(=O)CCc3c2)cn1	Potency	19	<5
147	20	31.	MolPort-044-523-597	ENAMINE Ltd.	Z2440325735	CC(CN)N(C)C(=O)C1=CC=C2NC(=O)CCC2=C1	Exact	CC(CN)N(C)C(=O)c1ccc2NC(=O)CCc2c1	SAR/Potency	20	7
148	21	36.	MolPort-009-617-987	UkrOrgSynthesis Ltd. Stock	PB167008920	COC1=CC=C(C=C1)[C@@H](CNC(=O)C1=CC=C2NC(=O)CCC2=C1)[NH+]1CCCCC1	Racemate	COc1ccc(cc1)C(CNC(=O)c1ccc2NC(=O)CCc2c1)N1CCCCC1	Potency	21	<5
149	22	15.	MolPort-028-939-830	ENAMINE Ltd.	Z1588726302	C[C@H]([NH2+]CC(=O)N[C@@H]1CC[C@H](C)CC1)C1=CC=C2NC(=O)CCC2=C1	Racemate	CC(NCC(=O)NC1CCC(C)CC1)c1ccc2NC(=O)CCc2c1	Potency	22	<5
150	23	30.	MolPort-044-225-541	ENAMINE Ltd.	Z2242917873	CC1=NC(=NN1)C1=CC=CC(=C1)C(=O)N1CCCC1CN	Exact	Cc1nc(n[nH]1)-c1cccc(c1)C(=O)N1CCCC1CN	SAR	23	7
151	24	26.	MolPort-042-596-820	ENAMINE Ltd.	Z2242917735	NCC1CCCN1C(=O)C1=CC=C(C=C1)C1=NOC=N1	Exact	NCC1CCCN1C(=O)c1ccc(cc1)-c1ncon1	SAR	24	<5
152	25	13.	MolPort-020-527-057	ENAMINE Ltd.	Z2440464268	NCC1CCCN1C(=O)C1=CC=C2OCOC2=C1	Exact	NCC1CCCN1C(=O)c1ccc2OCOc2c1	SAR	25	<5
153	26	11.	MolPort-009-556-924	ENAMINE Ltd.	Z446569194	C[C@@H](NC(=O)NCCC1=CC=CC=[NH+]1)C1=CC=C2NC(=O)CCC2=C1	Racemate	CC(NC(=O)NCCc1ccccn1)c1ccc2NC(=O)CCc2c1	Potency	26	<5
154	27	18.	MolPort-038-855-043	ENAMINE Ltd.	Z2242865056	NCC1CCCCN1C(=O)C1=CC=C2NC(=O)CCC2=C1	Exact	NCC1CCCCN1C(=O)c1ccc2NC(=O)CCc2c1	SAR	27	7	Identical to #165
155	28	3.	MolPort-004-218-192	ENAMINE Ltd.	Z168292552	O=C(NCCC1=CC=CC=[NH+]1)C1=CC=C2NC(=O)CCC2=C1	Exact	O=C(NCCc1ccccn1)c1ccc2NC(=O)CCc2c1	Potency	28	<5
156	29	16.	MolPort-035-389-411	ENAMINE Ltd.	Z1715196448	C[C@@H]1CN(C[C@@H](C)O1)C(=O)CC[C@H](O)C1=CC=C2NC(=O)CCC2=C1	Racemate	CC1CN(CC(C)O1)C(=O)CCC(O)c1ccc2NC(=O)CCc2c1	Potency	29	<5
157	30	37.	MolPort-042-697-840	UkrOrgSynthesis Ltd. Stock	PB2440543660	NCC1CCCN1C(=O)C1=CC=C(CN2C=CN=C2)C=C1	Exact	NCC1CCCN1C(=O)c1ccc(Cn2ccnc2)cc1	SAR	30	<5
158	31	29.	MolPort-044-225-520	ENAMINE Ltd.	Z2378826172	CC1=NC(COC2=CC=CC=C2\C=C\C(=O)N2CCC[C@H]2C[NH3+])=CS1	Racemate	Cc1nc(COc2ccccc2C=CC(=O)N2CCCC2CN)cs1 |w:12.12|	Potency	31	<5
159	32	23.	MolPort-039-246-470	ENAMINE Ltd.	Z2242866296	CC1CCCN(C1CN)C(=O)C1=CC=C2NC(=O)CCC2=C1	Exact	CC1CCCN(C1CN)C(=O)c1ccc2NC(=O)CCc2c1	SAR	32	<5
160	33	9.	MolPort-009-160-449	ENAMINE Ltd.	Z237163114	O=C(NCCC1=CN2C=CC=CC2=[NH+]1)C1=CC=C2NC(=O)CCC2=C1	Exact	O=C(NCCc1cn2ccccc2n1)c1ccc2NC(=O)CCc2c1	Potency	33	5
161	34	17.	MolPort-038-475-413	ENAMINE Ltd.	Z927303720	NC1CCCN(C1)C(=O)C1=CC=C2NC(=O)CCC2=C1	Exact	NC1CCCN(C1)C(=O)c1ccc2NC(=O)CCc2c1	SAR	34	15
162	35	2.	MolPort-003-343-980	ENAMINE Ltd.	Z164757036	O=C(NC1=C(OC2=CC=CC=C2)C=CC=C1)C1=CC2=C(NC(=O)CC2)C=C1	Exact	O=C(Nc1ccccc1Oc1ccccc1)c1ccc2NC(=O)CCc2c1	Potency	35	<5
163	36	5.	MolPort-005-671-494	ENAMINE Ltd.	Z64779092	O=C1CCC2=CC(=CC=C2N1)C1=CSC(NC[C@@H]2CCCO2)=[NH+]1	Racemate	O=C1CCc2cc(ccc2N1)-c1csc(NCC2CCCO2)n1	Potency	36	<5
164	37	1.	MolPort-020-858-918	Alinda Chemical, Ltd.	IBS-L0224085	NCC1=CC=C2NC(=O)CCC2=C1	Exact	NCc1ccc2NC(=O)CCc2c1	Potency	37	<5

### Sheet: SAR by synthesis (S2C)
#	Compound Code	Structure	Labbook#	MW	Salt form	CLogP	tPSA	SMILES	Inhibition (%)	Table S1C
165	MSSM-RJD-PJC023		PJC02-95	287.36	323.82	1.058	75.43	NCC1CCCCN1C(=O)C1=CC2=C(NC(=O)CC2)C=C1	13	4-6f	Identical to #154
166	MSSM-RJD-PJC024		PJC03-01	259.31	295.77	-0.12	75.43	NC1CCN(C1)C(=O)C1=CC2=C(NC(=O)CC2)C=C1	31	4-6c
167	MSSM-RJD-PJC025		PJC03-02	259.31	295.77	-0.06	75.43	NCC1CCN1C(=O)C1=CC2=C(NC(=O)CC2)C=C1	29	4-6a
168	MSSM-RJD-PJC026		PJC03-03	273.34	309.8	-0.5038	75.43	NCC1CCN(C1)C(=O)C1=CC2=C(NC(=O)CC2)C=C1	37	4-6d
169	MSSM-RJD-PJC027		PJC03-04	259.31	Free base	-0.09	75.43	NCC1CCCN1C(=O)C1=CC2=C(NC(=O)C2)C=C1	-1	4-6b
170	MSSM-RJD-PJC028		PJC03-05	288.35	n/a	0.5942	69.64	OCCC1CCCN1C(=O)C1=CC2=C(NC(=O)CC2)C=C1	18	7-8a
171	MSSM-RJD-PJC029		PJC03-07	302.37	n/a	1.54	69.64	OCC1CCCCCN1C(=O)C1=CC2=C(NC(=O)CC2)C=C1	16	7-8b
172	MSSM-RJD-PJC030		PJC03-18	287.36	323.82	0.908	75.43	NCC1CCCN1C(=O)C1=CC2=C(NC(=O)CCC2)C=C1	25	4-6e
173	MSSM-RJD-PJC036		PJC03-46	301.39	415.41	1.1617	75.43	NCC1CCCCCN1C(=O)C1=CC2=C(NC(=O)CC2)C=C1	-76	9-15b
174	MSSM-RJD-PJC037		PJC03-59	287.36	401.38	0.6792	75.43	NCCC1CCCN1C(=O)C1=CC2=C(NC(=O)CC2)C=C1	39	9-15a
